# ZNF524 directly interacts with telomeric DNA and supports telomere integrity

**DOI:** 10.1101/2022.11.30.518500

**Authors:** Hanna Braun, Ziyan Xu, Fiona Chang, Nikenza Viceconte, Grishma Rane, Michal Levin, Liudmyla Lototska, Franziska Roth, Alexia Hillairet, Albert Fradera-Sola, Vartika Khanchandani, Oliver Dreesen, Yang Yang, Yunyu Shi, Fudong Li, Falk Butter, Dennis Kappei

## Abstract

Telomeres are nucleoprotein structures at the ends of linear chromosomes. In humans, they consist of TTAGGG repeats, which are bound by dedicated proteins such as the shelterin complex. This complex blocks unwanted DNA damage repair at telomeres, e.g. by suppressing non-homologous end joining (NHEJ) through its subunit TRF2. We here describe ZNF524, a zinc finger protein that directly binds telomeric repeats with nanomolar affinity and reveal the base-specific sequence recognition by co-crystallization with telomeric DNA. ZNF524 localizes to telomeres and specifically maintains the presence of the TRF2/RAP1 subcomplex at telomeres without affecting other shelterin members. Loss of ZNF524 concomitantly results in an increase in DNA damage signaling and recombination events. Overall, ZNF524 is a direct telomere-binding protein involved in the maintenance of telomere integrity.
