## Supplementary Table 7 for "ZNF524 directly interacts with telomeric DNA and supports telomere integrity"

### Sheet: Oligonucleotides and antibodies
Supplementary Table 7	Olignucleotide sequences used in this study.
ZNF524 cloning	Primer sequence 5' - 3'
Znf524_for	ATGGACACCCCCAGCCCAGACCCGT
Znf524_rev_noStop	GGCCGGCTCCCCTTTCCCCTCTGTC
ZNF524_pCoofy_for	AAGTTCTGTTCCAGGGGCCCATGGACAC CCCCAGCCCA GACCCGTTGC
ZNF524_pCoofy_rev	CCCCAGAACATCAGGTTAATGGCGTTAGGCCGGCTCCCCTTTCCCCTCTGT
ZNF524 ZNF1 mut for	CCCACACTTCGCCCCGGTGTGCCTGC
ZNF524 ZNF1 mut rev	GAAGTGTGGGGCCTTCCTGG
ZNF524 ZNF2 mut for	GAAGCCGCACCAGGCCAAGGTTTGC
ZNF524 ZNF2 mut rev	CTGGTGCGGCTTCAGCTCTGAGTGC
ZNF524 ZNF3 mut for	CGGCCCTTCCGCGCCCCGCTGTGC
ZNF524 ZNF3 mut rev	GCGGAAGGGCCGCAGGCCGGCATG
ZNF524 ZNF4 mut for	GCGCCCGTACCAGGCCCCCATCTGC
ZNF524 ZNF4 mut rev	CTGGTACGGGCGCTCCCCCGAGTGC
ZNF524 gRNA1 resistance for	CAAATCGGACACTCAAGGCCTC
ZNF524 gRNA1 resistance rev	GTGTCCGATTTGAAGAGGTGGCTC
ZNF524 gRNA2 resistance for	GAGCGACCTCCTCTTGATCGATG
ZNF524 gRNA2 resistance rev	GAGGTCGCTCCCGCCAC
ZNF524 gRNA3.1 resistance for	GTGTGCCCTACACGGTCTCTG
ZNF524 gRNA3.1 resistance rev	TAGGGCACACCCTGATCATCG
ZNF524 gRNA3.2 resistance for	CTACACGGTCAGTGAAGGTTCAGC
ZNF524 gRNA3.2 resistance rev	GACCGTGTAGGGCACACC
Knockout generation	Primer sequence 5' - 3'
ZNF524 ko 1 for new	CACCGGGCCTTGAGTGTCCGATTTG
ZNF524 ko 1 rev new	AAACCAAATCGGACACTCAAGGCCC
ZNF524 ko 2 for new	CACCGGCACACCCTGATCATCGATC
ZNF524 ko 2 rev new	AAACGATCGATGATCAGGGTGTGCC
ZNF524 ko 3 for new	CACCGGAACCTTCAGAGACCGTATA
ZNF524 ko 3 rev new	AAACTATACGGTCTCTGAAGGTTCC
ZNF524 sequencing CRISPR regions	CATGGATGTTGCAGTGCCG
ZNF524 T7 endo for	GGAGAGAGGGATGGGCGAGGTG
ZNF524 T7 endo rev	TGGCCCAGGGAGCGATGG
ZNF524-P5	CTACACGACGCTCTTCCGATCTNNNNGCCTTATCTCCTCCTGTTCCC
ZNF524-P7	GACGTGTGCTCTTCCGATCTNNNNAGAAGTGTGGGGCCTTCCTG
DNA pull-down	Oligonucleotide sequence 5' - 3'
TTCGGG_for	TTCGGGTTCGGGTTCGGGTTCGGGTTCGGGTTCGGGTTCGGGTTCGGGTTCGGGTTCGGG
TTCGGG_rev	AACCCGAACCCGAACCCGAACCCGAACCCGAACCCGAACCCGAACCCGAACCCGAACCCG
TCAGGG_for	GTCAGGGTCAGGGTCAGGGTCAGGGTCAGGGTCAGGGTCAGGGTCAGGGTCAGGGTCAGG
TCAGGG_rev	ACCCTGACCCTGACCCTGACCCTGACCCTGACCCTGACCCTGACCCTGACCCTGACCCTG
TGAGGG_for	GTGAGGGTGAGGGTGAGGGTGAGGGTGAGGGTGAGGGTGAGGGTGAGGGTGAGGGTGAGG
TGAGGG_rev	ACCCTCACCCTCACCCTCACCCTCACCCTCACCCTCACCCTCACCCTCACCCTCACCCTC
TTGGGG_for	TTGGGGTTGGGGTTGGGGTTGGGGTTGGGGTTGGGGTTGGGGTTGGGGTTGGGGTTGGGG
TTGGGG_rev	AACCCCAACCCCAACCCCAACCCCAACCCCAACCCCAACCCCAACCCCAACCCCAACCCC
TTAGGG_for	TTAGGGTTAGGGTTAGGGTTAGGGTTAGGGTTAGGGTTAGGGTTAGGGTTAGGGTTAGGG
TTAGGG_rev	AACCCTAACCCTAACCCTAACCCTAACCCTAACCCTAACCCTAACCCTAACCCTAACCCT
GTGAGT_for	GTGAGTGTGAGTGTGAGTGTGAGTGTGAGTGTGAGTGTGAGTGTGAGTGTGAGTGTGAGT
GTGAGT_rev	ACACTCACACTCACACTCACACTCACACTCACACTCACACTCACACTCACACTCACACTC
esiRNA knock down	Oligonucleotide sequence 5' - 3'
ZNF524 esiRNA 1 for	TCACTATAGGGAGAG TGCAAATGAGCTGGCTCCAG
ZNF524 esiRNA 1 rev	TCACTATAGGGAGAC AGAGACCGTATAGGGCACAC
ZNF524 esiRNA 2 for	TCACTATAGGGAGAG GAAACCTCTGGCCTTATCTC
ZNF524 esiRNA 2 rev	TCACTATAGGGAGAC CAGGCCCAGCCGCTGAACCT
qPCR	Oligonucleotide sequence 5' - 3'
POT1 qPCR for	TGGGTATTGTACCCCTCCAA
POT1 qPCR rev	GATGAAGCATTCCAACCACGG
GAPDH qPCR for	GTCTCCTCTGACTTCAACAGCG
GAPDH qPCR rev	ACCACCCTGTTGCTGTAGCCAA
