## Supplementary Table 8 for "ZNF524 directly interacts with telomeric DNA and supports telomere integrity"

### Sheet: Sheet1
	Target	Host	Catalogue nr.	Company	Application	Dilution	Linked to
Primary antibody	GFP	Mouse	11814460001	Roche	WB and IF	1000 and 2000-5000
	FLAG	Rabbit	F7425	Sigma	WB	800
	FLAG	Mouse	F3165	Sigma	IP	2.5ug
	TRF2	Mouse	NB100-56506	Novus	WB and IF	1000 and 250
	TRF2	Rabbit	NB110-57130	Novus	WB and IF	1000 and 250
	RAP1	Mouse	ab14404	Abcam	IF	250
	53BP1	Rabbit	NB100-304	Novus	IF	250-500
	TRF1	Mouse	PCRP-TERF1-1E5	DSHB	IF	50
	POT1	Rabbit	NB500-176	Novus	IF	100
	Tubulin	Mouse	E7-s	DSHB	WB	200
	Actin	Rabbit	A2066	Sigma Aldrich	WB	500
	GAPDH	Mouse	2G7	DSHB	WB	200
	ZNF524	Rabbit		selfmade	WB	300
	pATM	Rabbit	ab81292	Abcam	WB	5000
	pCHK2	Rabbit	2661T	Cell signaling technology	WB	2000
Secondary antibody	Rabbit IgG	Donkey	NA934V	GE Healthcare	WB	3000	Horse-radish peroxidase
	Mouse IgG	Sheep	NA931V	GE Healthcare	WB	3000	Horse-radish peroxidase
	Rabbit IgG	Goat	926-32211	LI-COR	WB	15000	IRDye® 800CW
	Mouse IgG	Goat	926-68070	LI-COR	WB	15000	IRDye® 680RD
	Mouse IgG	Donkey	A31571	Invitrogen	IF	800	AlexaFluor647
	Rabbit IgG	Donkey	A31573	Invitrogen	IF	800	AlexaFluor647
	Mouse IgG	Goat	A11017	Invitrogen	IF	5000	AlexaFluor488 (F(ab)2)
	Rabbit IgG	Goat	A21246	Life technologies	IF	5000	AlexaFluor647 (F(ab)2)
	Mouse IgG	Goat	A-11032	Invitrogen	IF	500	AlexaFluor594
	Rabbit IgG	Goat	A-21206	Life technologies	IF	300	AlexaFluor488
	Mouse IgG	Donkey	A21202	Life technologies	IF	1000	AlexaFluor488
	Rabbit IgG	Donkey	A21207	Life technologies	IF	1000	AlexaFluor594
